# Whole genome re-sequencing reveals recent signatures of selection in three strains of farmed Nile tilapia (*Oreochromis niloticus*)

**DOI:** 10.1101/825364

**Authors:** María I. Cádiz, María E. López, Diego Díaz-Domínguez, Giovanna Cáceres, Grazyella M. Yoshida, Daniel Gomez-Uchida, José M. Yáñez

**Affiliations:** Facultad de Ciencias Veterinarias y Pecuarias, Universidad de Chile, Avenida Santa Rosa 11735, 8820808, La Pintana, Santiago, Chile; Programa de Doctorado en Ciencias Silvoagropecuarias y Veterinarias, Campus Sur, Universidad de Chile, Santa Rosa 11315, La Pintana, Santiago, Chile. CP: 8820808; Department of Animal Breeding and Genetics, Swedish University of Agricultural Sciences, Uppsala, Sweden; Departamento de Ciencias de la Computación, Universidad de Chile; Facultad de Ciencias Naturales y Oceanográficas, Universidad de Concepción, Concepción, Chile; Núcleo Milenio INVASAL, Concepción, Chile

**Keywords:** Selection signatures, Nile tilapia, domestication, whole-genome sequencing, *Oreochromis niloticus*, SNPs

## Abstract

Nile tilapia (*Oreochromis niloticus* Linnaeus, 1758) belong to the second most cultivated group of fish in the world, mainly because of its favorable characteristics for production. Genetic improvement programs in this species began in the late 1980s to enhance some traits of commercial interest. The resulting domestication process of Nile tilapia may have modified the genome through selective pressure, leaving signals that can be detected at the molecular level. In this work, signatures of selection were identified using genome-wide SNP data, using two complementary methods based in extended haplotype homozygosity (EHH)._Whole-genome sequencing of 326 individuals from three strains (A, B and C) of farmed tilapia from two countries (Brazil and Costa Rica) was carried out using Illumina HiSeq 2500 technology. After applying conventional SNP-calling and quality-control pipelines, a total of ~1.3M high-quality SNPs were inferred and used as input for the Integrated Haplotype Score (|iHS|) and standardized log-ratio of integrated EHH between pairs of populations (Rsb) methods. We detected 16, 174 and 96 candidate genes subjected to selection in strain A, B, and C, respectively. These candidate genes represent putative genomic landmarks that could contain functions of biological and commercial interest.
