## Supplementary Table S1 for "Whole genome re-sequencing reveals recent signatures of selection in three strains of farmed Nile tilapia (*Oreochromis niloticus*)"

### Sheet: Hoja1
Whole genome re-sequencing reveals recent signatures of selection in three strains of farmed Nile tilapia (Oreochromis niloticus)
María I. Cádiz, María E. López, Diego Díaz-Domínguez, Giovanna Cáceres, Grazyella M. Yoshida, Daniel Gomez-Uchida, José M. Yáñez.
	iHS			Rsb
LG	A	B	C	A	B	C
1	-	-	-	-	9	5
2	-	6	4	181	62	45
3	13	61	18	36	255	109
4	-	-	-	6	28	5
5	-	-	-	36	3	43
6	-	-	-	117	15	18
7	-	-	-	1	1	125
8	-	-	-	-	1	-
9	3	-	6	28	54	14
10	-	2	1	-	1	-
11	-	-	-	-	14	9
12	-	-	-	-	49	8
13	-	4	1	847	11	9
14	-	1	-	-	1	8
15	-	5	3	4	2	141
16	-	-	-	3	2	7
17	-	-	-	26	11	4
18	-	1	-	1	35	81
19	-	-	-	2	40	-
20	-	-	-	-	1	2
22	-	-	-	-	12	7
23	-	-	-	-	15	9
	16	80	33	1288	622	649
